# Mapping Natural Product Biosynthetic Hotspots: Prioritizing Conservation for Medicinal Resources

**DOI:** 10.1101/2023.08.12.553062

**Authors:** Muhamad Fahmi, Kojiro Takanashi, Yusuke Kakei, Yasuhiro Kubota, Keiichiro Kanemoto

**Affiliations:** Research Institute for Humanity and Nature, 457-4 Motoyama, Kamigamo, Kita-ku, Kyoto, 603-8047, Kyoto, Japan; Department of Science, Graduate School of Science and Technology, Shinshu University, 3-1-1 Asahi, Matsumoto, 390-8621, Nagano, Japan; Department of Biology, Faculty of Science, Shinshu University, 3-1-1 Asahi, Matsumoto, 390-8621, Nagano, Japan; The Institute of Vegetable and Floriculture Science, National Agriculture and Food Research Organization, 3-1-1 Kannondai, Tsukuba, 244-0813, Ibaraki, Japan; Faculty of Science, University of the Ryukyus, 1, Sembaru, Nishihara, 903-0213, Okinawa, Japan; Think Nature Inc., Nishihara, 903-0213, Okinawa, Japan; Graduate School of Environmental Studies, Tohoku University, Aoba, 468-1, Aramaki, Aoba-ku, Sendai, 980-8572, Miyagi, Japan; Research Center for Social Systems, Shinshu University, 3-1-1 Asahi, Matsumoto, 390-8621, Nagano, Japan

## Abstract

**Background:** Natural products (NPs) are vital for promoting human health. Given the increasing threats of biodiversity loss and ecosystem degradation, understanding the geographical hotspots of NPs is essential to strategically prioritize areas for conservation, ensuring the sustained availability of these invaluable medicinal resources.

**Methods:** We constructed a global diversity map for 1,434 woody angiosperm species, each represented by existing genomic or transcriptomic data. We curated a list of 166 enzymes essential for the biosynthesis and structural diversity of NPs, and identified geographical hotspots of NPs by averaging enzyme presence across the grids. We also examined the distribution pattern of each enzyme. To gain deeper insights into NP distribution patterns, we performed a comparative analysis of enzyme groups responsible for the biosynthesis of two pharmacologically significant compounds with distinct biosynthetic pathways, shikonin derivatives and benzylisoquinoline alkaloids.

**Findings:** Our study reveals a correlation between NP hotspots and biodiversity hotspots, with a subset of markers displaying unique, region-specific patterns. Comparative analysis of enzymes for shikonin derivatives and benzylisoquinoline alkaloids biosynthetic pathways shows similar pattern, with the former demonstrating a unique and region-specific distribution.

**Interpretation:** Our findings emphasize the importance of preserving biodiversity hotspots for sustaining NP-based medicinal resources. Additionally, the specific distribution of certain enzyme markers, such as those related to shikonin derivatives, suggests that some NPs may necessitate targeted conservation strategies. This study provides a foundational roadmap for identifying the geographical hotspots of NPs and developing targeted conservation strategies.

**Funding:** Japan Society for the Promotion of Science through the Grant-in-Aid for Scientific Research (A) 20H00651.
