## Appendix 4 for "Mapping Natural Product Biosynthetic Hotspots: Prioritizing Conservation for Medicinal Resources"

### Sheet: Sheet1
Appendix 3. The performance of de novo assembly simulation assessed with simulated benchmarks and common assembly statistics
Species	Kmer	Mean size	Median	Largest	N50	Mean coverage	Correct/Incorrect	Accuracy	Ratio of detected reference	Reference mRNA number	Denovo contig number	Reference Mapped reads	Reference unmapped reads	Denovo Mapped reads
Arabidopsis thaliana	21 (1)	1018	852	12424	1323	29	1.48	0.35	0.59	48322	28163	9656193	2867	8882398 (91.6%)
	31 (2)	1103	962	11768	1382	29	4.82	0.65	0.84		27773			9288522 (96.1%)
	35 (3)	1105	969	12279	1376	29	5.24	0.67	0.85		27855			9312054 (96.1%)
	41 (4)	1091	964	12245	1350	29	5.08	0.67	0.86		28105			9305267 (96.1%)
	Merged (5)	1171	1006	12424	1450	19	2.51	0.64	0.89		41431			9452487 (97.5%)
Sorghum bicolor	21 (1)	932	743	10921	1268	25	1.75	0.43	0.66	47110	33734	9313045	2912	8314472 (89%)
	31 (2)	1006	859	10923	1328	25	3.24	0.59	0.78		34050			8815186 (94%)
	35 (3)	1001	864	10834	1311	25	3.24	0.59	0.78		34197			8817410 (94%)
	41 (4)	992	872	10794	1282	25	3.27	0.6	0.8		34555			8845158 (94%)
	Merged (5)	1088	946	10923	1395	15	1.83	0.57	0.85		53365			9127025 (97%)
Oriza sativa	21 (1)	868	696	6477	1168	25	1.97	0.44	0.63	42419	31205	8468990	844	7295299 (86%)
	31 (2)	959	827	6401	1247	25	4.25	0.62	0.78		31512			7923680 (93%)
	35 (3)	961	840	6396	1241	25	4.44	0.63	0.79		31669			7943038 (93%)
	41 (4)	948	839	5305	1211	25	4.29	0.63	0.79		31985			7912468 (93%)
	Merged (5)	1032	908	6477	1316	16	2.42	0.62	0.84		47837			8157057 (96%)
Aegilops tauschii	21 (1)	914	672	14974	1285	106	2.6	0.18	0.53	258680	39932	51748729	1743	41660284 (80%)
	31 (2)	1026	812	14101	1395	104	4.69	0.28	0.68		42148			47763628 (92%)
	35 (3)	1050	844	14161	1410	103	5.52	0.3	0.71		42394			48657704 (94%)
	41 (4)	1076	875	14160	1427	103	6.87	0.34	0.75		42521			49276149 (95%)
	Merged (5)	1095	905	14974	1413	59	3.53	0.45	0.79		75486			50566065 (97%)
Oryza rufipogon	21 (1)	870	646	12720	1206	22	1.32	0.37	0.56	47441	37855	9482690	4936	8056606 (84.4%)
	31 (2)	976	791	9707	1304	22	2.63	0.53	0.71		38300			8857295(92.7%)
	35 (3)	975	798	7632	1298	22	2.76	0.55	0.72		38665			8903823 (93.5%)
	41 (4)	958	794	9310	1260	23	2.72	0.55	0.73		38975			8891821 (93.1%)
	Merged (5)	1077	893	12720	1408	13	1.55	0.53	0.79		63842			9186788 (96.2%)
Zea mays	21 (1)	884	670	11270	1228	39	0.71	0.21	0.46	72539	30730	14507244	0	11644161 (80%)
	31 (2)	923	738	11174	1244	37	0.88	0.28	0.58		35397			13250128 (91%)
	35 (3)	938	756	9725	1253	37	0.91	0.3	0.6		36482			13633719 (93%)
	41 (4)	959	794	9726	1258	37	1.01	0.33	0.64		37124			13992631 (96%)
	Merged (5)	1005	839	11270	1281	20	0.7	0.33	0.7		66995			14367299 (99%)
Gycine max	21 (1)	682	490	9501	932	42	0.52	0.13	0.27	88412	37516	17674091	125	12233707 (69%)
	31 (2)	697	518	7858	938	37	0.53	0.16	0.36		51241			14580252 (82%)
	35 (3)	716	540	7164	961	34	0.54	0.18	0.39		56384			15246160 (86%)
	41 (4)	755	589	6828	1005	32	0.61	0.21	0.44		60853			15915645 (90%)
	Merged (5)	798	642	9502	1020	17	0.4	0.21	0.51		117152			16912038 (95%)
Triticum aestivum	21 (1)	698	512	14847	945	48	0.36	0.08	0.21	133346	44161	26459242	1123	16809254 (63%)
	31 (2)	675	510	11242	902	44	0.32	0.09	0.23		62741			21154178 (79%)
	35 (3)	668	505	10709	887	41	0.31	0.1	0.23		71460			22266963 (83%)
	41 (4)	671	515	7660	891	37	0.31	0.11	0.25		84147			23573108 (88%)
	Merged (5)	747	591	14847	967	18	0.24	0.13	0.38		175114			25763706 (97%)
